# Stable but turbulent: the two faces of the germline-restricted chromosome of passerine birds

**DOI:** 10.64898/2026.02.16.706238

**Authors:** S. A. Schlebusch, Z. Halenková, H. Moreno, J. Rídl, O. Kauzál, A. Suh, K. Janko, D. Dedukh, J. Pačes, T. Albrecht, R. Reifová

**Affiliations:** Department of Zoology, Faculty of Science, Charles University, 12800 Prague, Czech Republic; Laboratory of Genomics and Bioinformatics, Institute of Molecular Genetics, Czech Academy of Sciences, Prague, Czech Republic; Institute of Vertebrate Biology, Czech Academy of Sciences, Studenec, Czech Republic; Centre for Molecular Biodiversity Research, Leibniz Institute for the Analysis of Biodiversity Change, Zoologisches Forschungsmuseum A. Koenig, Adenauerallee 160, Bonn, 53113, Germany; Bonn Institute for Organismic Biology (BIOB) – Animal Biodiversity, University of Bonn, An der Immenburg 1, 53121 Bonn, Germany; Laboratory of Non-Mendelian Evolution, Institute of Animal Physiology and Genetics, The Czech Academy of Sciences, 27721 Liběchov, Czech Republic; Department of Biology and Ecology, Faculty of Science, University of Ostrava, 70103 Ostrava, Czech Republic; Institute of Molecular Genetics of the Czech Academy of Sciences, 14220 Prague, Czech Republic

## Abstract

Germline-restricted chromosomes (GRCs) are essential, supernumerary chromosomes that undergo programmed elimination in somatic cells and are only retained in the germline. Despite their recurrent emergence across animals, their genetic composition, function and evolution remain poorly understood. Here we present the most complete and contiguous GRC assemblies, including one nearly telomere-to-telomere GRC assembly, from four closely related passerine bird species, providing an unprecedented insight into the GRC’s composition and its evolution over short evolutionary timescales. We show that the passerine GRC is highly enriched in repetitive sequences, with massive, species-specific satellite expansions resulting in enormous differences in GRC size among species. Among mostly recently added sequences, we found only two ancestral genes dating back to the presumed GRC origin, offering clues to its essential function. Importantly, we demonstrate that the GRC undergoes extensive fine-scale within-chromosome rearrangements and copy number changes resulting in little collinearity between species. Our findings indicate that programmed DNA elimination has profoundly changed the GRC’s evolution by altering the selection pressures and mutational mechanisms it is exposed to. This makes the GRC an extraordinarily dynamic element in an otherwise stable avian karyotype, retaining core functions while diversifying rapidly, with important implications for germline biology, adaptive evolution and speciation.
