## Supplementary Tables 1 and 2 for "Stable but turbulent: the two faces of the germline-restricted chromosome of passerine birds"

### Sheet: Supplementary Table 1
Supplementary Table 1: All 236 genes indentified on the GRCs of Lonchura sp. "Bp Found" refers to the number of different nucleotides identified from a given gene across all scaffolds. "Longest copy (bp)" refers to the size of the longest identified copy of a given gene. "Copy number" refers to the number of identified copies of a given gene.
		L. malacca			L. castaneothorax			L. domestica			L. punctulata
gene	Length of CDS (bp)	Bp Found	Longest copy (bp)	Copy number	Bp Found	Longest copy (bp)	Copy number	Bp Found	Longest copy (bp)	Copy number	Bp Found	Longest copy (bp)	Copy number
ACER3	801	801	801	2	801	801	2	801	801	1	801	801	1
ACTN4	2775	2775	1872	1	2775	2775	1	0	0	0	0	0	0
ADCY3	3360	0	0	0	3360	3360	1	0	0	0	0	0	0
AKAP7	1209	0	0	0	0	0	0	1209	1209	2	0	0	0
AKAP8	2862	0	0	0	2550	2550	1	0	0	0	0	0	0
AMPH	2031	0	0	0	2031	2031	2	0	0	0	0	0	0
ARHGEF1	3048	3018	3018	1	3018	3018	1	0	0	0	3018	3018	1
ARK2C	1050	990	990	1	990	321	1	990	321	1	990	321	1
ARL11	603	0	0	0	0	0	0	603	603	1	0	0	0
ATP11B	3471	0	0	0	0	0	0	3471	3471	1	0	0	0
ATP1A3	3075	3075	3069	1	3075	3069	1	3075	1797	1	3075	1395	1
BCL2L10	531	531	528	3	531	528	5	531	531	1	531	528	1
BRD8	3573	3573	3573	3	3573	3573	3	3573	3573	6	3573	3573	5
BRDT	3039	0	0	0	0	0	0	3039	3039	1	0	0	0
BTBD8	5277	0	0	0	0	0	0	5277	5277	1	0	0	0
C11H16orf87	462	462	462	1	462	462	1	0	0	0	0	0	0
C5AR1	1095	801	801	1	801	789	1	0	0	0	0	0	0
CAPN3	2415	0	0	0	0	0	0	2415	2415	2	0	0	0
CCDC166	858	858	858	2	858	858	3	858	858	2	858	858	3
CCDC9	1209	1203	1002	1	1203	1203	1	0	0	0	0	0	0
CCND3	864	864	864	1	864	864	1	864	864	1	864	864	1
CD79A	957	954	954	6	954	954	7	954	954	2	954	951	3
CDH10	2367	0	0	0	2367	2367	4	0	0	0	0	0	0
CDH12	2379	0	0	0	2379	2379	1	0	0	0	0	0	0
CDH9	2391	0	0	0	2388	2388	1	0	0	0	0	0	0
CHKA	1320	1320	1320	2	1320	1320	2	1320	1320	3	1320	1320	2
CHODL	882	0	0	0	0	0	0	882	882	9	0	0	0
CHRNA2	1386	945	945	1	945	945	1	0	0	0	0	0	0
CIP2A	2679	0	0	0	2667	2667	1	0	0	0	0	0	0
CLASRP	1980	0	0	0	0	0	0	1980	1980	1	0	0	0
CLDN14	675	675	675	2	675	675	2	675	675	3	675	675	1
CLIP1	6339	0	0	0	0	0	0	5841	5841	1	0	0	0
CLIP3	1584	0	0	0	0	0	0	921	921	1	0	0	0
CLPTM1	1887	0	0	0	0	0	0	1875	1875	2	0	0	0
CMAS	1260	0	0	0	0	0	0	0	0	0	765	765	1
CNKSR3	1665	1665	1665	1	1665	1614	1	1665	1665	3	0	0	0
COX6B1	258	0	0	0	213	213	1	0	0	0	0	0	0
CPEB1	1500	1500	1500	2	1500	1500	2	1500	1500	1	1500	1500	1
CYRIA	828	681	681	6	681	681	19	0	0	0	681	537	6
DAZAP1	1227	1185	1185	2	1185	1137	2	1185	1059	6	1185	1059	1
DCUN1D1	777	0	0	0	0	0	0	774	774	1	0	0	0
DDIAS	3039	0	0	0	3030	3030	1	0	0	0	0	0	0
DIPK1A	1308	0	0	0	0	0	0	1308	1308	1	0	0	0
DNAAF3	1491	0	0	0	1491	1491	1	0	0	0	0	0	0
DNAJC27	1167	0	0	0	1167	1167	1	0	0	0	0	0	0
DRD1	1359	1359	1359	2	1359	1359	2	1359	1359	3	0	0	0
ECH1	930	0	0	0	726	726	1	0	0	0	0	0	0
EIF3B	2346	2334	2322	1	2334	2334	1	2334	2319	2	2334	2304	1
EIF3K	654	654	603	1	654	654	1	0	0	0	0	0	0
ELAVL4	1227	1110	1110	1	1110	1110	1	1110	1110	2	1110	1110	1
EPHX4	1101	0	0	0	0	0	0	1101	1101	1	0	0	0
ERFL	636	633	618	1	633	618	1	633	618	1	633	633	1
EVI5	2316	0	0	0	0	0	0	1884	1884	1	0	0	0
FAM181B	1035	0	0	0	1035	1035	1	0	0	0	0	0	0
FAM228B	504	0	0	0	0	0	0	486	486	4	0	0	0
FAM3A	684	648	648	1	648	648	1	648	648	1	0	0	0
FBL	987	0	0	0	960	960	1	0	0	0	0	0	0
FGF11	705	0	0	0	675	675	1	0	0	0	0	0	0
FKBP1B	324	0	0	0	0	0	0	324	324	3	0	0	0
FOXF1	1218	1218	1218	1	1218	1218	1	1218	1218	3	1218	1218	2
GABARAP	351	351	279	3	351	279	2	351	279	1	351	351	1
GADD45G	477	0	0	0	0	0	0	477	477	2	0	0	0
GANC	2742	0	0	0	0	0	0	2742	2742	2	0	0	0
GFI1	1221	0	0	0	0	0	0	888	888	1	0	0	0
GNB1	1020	1020	1020	1	1020	1020	1	1020	1020	1	1020	1020	1
GNB5	1059	0	0	0	0	0	0	0	0	0	774	774	1
GNPTG	999	0	0	0	999	582	1	0	0	0	999	999	1
GOLGA4	6720	0	0	0	6720	6720	2	0	0	0	0	0	0
GUCA1C	570	0	0	0	570	570	1	0	0	0	0	0	0
HFM1	3789	0	0	0	0	0	0	3789	3789	1	0	0	0
HGH1	1074	0	0	0	1038	1038	1	0	0	0	0	0	0
HIF3A	1773	0	0	0	0	0	0	1773	1749	3	0	0	0
HIRIP3	3702	0	0	0	3648	3648	1	0	0	0	0	0	0
HJURP	2349	0	0	0	2349	2349	1	0	0	0	0	0	0
HSPBP1	1680	0	0	0	1650	1650	1	0	0	0	0	0	0
IGSF6	699	0	0	0	0	0	0	699	699	2	0	0	0
IKZF2	1788	0	0	0	0	0	0	0	0	0	1788	1788	1
INO80E	678	0	0	0	678	678	1	0	0	0	0	0	0
IPCEF1	1290	1290	1290	1	1290	1290	1	1290	1290	7	0	0	0
ITGA9	3093	0	0	0	3093	3093	2	0	0	0	0	0	0
ITSN2	5373	0	0	0	0	0	0	5373	5373	5	0	0	0
KIF20A	2649	2649	2649	3	2649	2649	3	2649	2649	4	2649	2649	1
KIZ	1608	0	0	0	0	0	0	1608	1608	1	0	0	0
KLF5	1335	0	0	0	0	0	0	1335	1335	1	0	0	0
KLHL8	1848	0	0	0	0	0	0	1848	1848	3	0	0	0
KMT5B	2559	2559	2559	2	2559	2559	2	2559	2559	3	2559	2559	2
KNTC1	6672	0	0	0	0	0	0	6666	6666	1	0	0	0
KPNA3	1863	0	0	0	0	0	0	1860	1860	1	0	0	0
LARP7	1767	0	0	0	0	0	0	1344	1170	1	1344	1344	4
LCOR	1725	0	0	0	0	0	0	1632	1632	2	0	0	0
LENG8	2577	0	0	0	0	0	0	2577	2577	1	0	0	0
LGALS4	960	0	0	0	960	960	1	0	0	0	0	0	0
LIN37	759	0	0	0	477	477	1	0	0	0	0	0	0
LIN54	1989	1989	1989	1	1989	1989	1	1989	1989	2	1989	1989	1
LOC100223718	2238	0	0	0	0	0	0	1833	1833	3	0	0	0
LOC100228825	855	0	0	0	0	0	0	0	0	0	855	855	1
LOC100229546	897	0	0	0	0	0	0	717	717	3	0	0	0
LOC115490732	714	0	0	0	0	0	0	714	714	1	0	0	0
LOC115491104	1359	0	0	0	0	0	0	966	966	1	0	0	0
LOC115492889	1842	1779	1653	1	1779	1779	1	0	0	0	0	0	0
LOC115492965	807	0	0	0	798	798	1	0	0	0	0	0	0
LOC115493564	312	300	300	1	0	0	0	300	300	4	0	0	0
LOC115494645	1341	0	0	0	1335	1335	1	0	0	0	0	0	0
LOC115495139	1236	0	0	0	0	0	0	1236	1236	2	0	0	0
LOC121468367	2262	2262	2262	12	2262	2262	23	2262	2262	35	2262	2262	2
LOC121468871	927	0	0	0	0	0	0	915	915	1	0	0	0
LOC121468874	1149	0	0	0	864	864	1	0	0	0	0	0	0
LOC121469004	1695	0	0	0	1641	1641	1	0	0	0	0	0	0
LOC121469202	2244	2244	2244	3	2244	2244	32	2244	2229	10	0	0	0
LOC140680226	858	0	0	0	858	858	2	858	858	1	0	0	0
LOC140680323	1359	1359	1359	4	1359	1359	25	1359	1359	39	1359	1359	2
LOC140681153	1284	0	0	0	0	0	0	0	0	0	777	777	1
LOC140681233	678	0	0	0	651	651	1	0	0	0	0	0	0
LOC140681258	240	0	0	0	222	222	1	0	0	0	0	0	0
LOC140681414	387	381	381	3	381	381	10	381	375	1	0	0	0
LOC140681883	1359	0	0	0	0	0	0	1347	1347	1	0	0	0
LOC140681934	1743	1743	1743	8	1743	1722	16	1743	1722	16	1743	1722	3
LOC140682047	1149	891	891	1	0	0	0	0	0	0	0	0	0
LOC140682105	1584	1584	1584	15	1584	1584	25	1584	1584	24	1584	1584	3
LOC140682109	1503	0	0	0	0	0	0	921	921	1	0	0	0
LOC140682155	1146	1023	978	19	1023	981	33	1023	993	56	1023	918	9
LOC140682385	1386	1386	1386	16	1386	1386	69	1386	1386	37	1386	1386	3
LOC140682513	1728	1728	1728	1	1728	1728	14	1728	1728	2	1728	1728	6
LOC140683759	996	996	993	45	996	996	140	996	996	440	996	993	2
LOC140684238	600	0	0	0	528	528	1	0	0	0	0	0	0
LOC140684451	4449	0	0	0	0	0	0	2574	2574	2	0	0	0
LOC140684651	960	0	0	0	0	0	0	936	936	1	0	0	0
LOC140685077	1170	1167	1038	28	1167	1167	104	1167	1113	285	1167	987	2
LOC140685185	2538	2388	2388	2	0	0	0	0	0	0	0	0	0
LOC140685207	549	0	0	0	0	0	0	426	426	1	0	0	0
LRRFIP2	1920	0	0	0	1920	1920	2	0	0	0	0	0	0
MAML3	2823	0	0	0	0	0	0	2814	2814	2	0	0	0
MAZ	756	0	0	0	735	735	1	0	0	0	0	0	0
MCCC1	2136	0	0	0	0	0	0	2079	2079	5	0	0	0
MDM2	1452	1449	1449	1	1449	1449	1	1449	1449	1	1449	1449	1
ME3	1668	0	0	0	1668	1668	1	0	0	0	0	0	0
METTL21C	744	0	0	0	744	744	1	744	744	1	0	0	0
METTL9	963	0	0	0	0	0	0	789	789	2	0	0	0
MFSD2A	1596	1566	1566	6	1566	1566	26	1566	1566	1	0	0	0
MFSD2B	2055	0	0	0	0	0	0	2055	2055	2	0	0	0
MGST2	507	0	0	0	0	0	0	507	507	4	0	0	0
MLC1	1137	0	0	0	0	0	0	1137	1137	1	0	0	0
MORC3	2790	2790	2790	2	2790	2790	1	2790	2790	4	2790	2790	2
MOV10L1	3528	0	0	0	0	0	0	3522	3522	1	0	0	0
MSH5	2433	0	0	0	0	0	0	2433	2433	2	0	0	0
MYCL	1068	1068	1068	5	1068	1068	18	1068	1068	1	0	0	0
MYLK3	2664	1656	1656	1	1656	1656	1	0	0	0	0	0	0
NAP1L1	1179	1134	1134	1	1134	1134	1	1134	1134	1	1134	1134	1
NDUFA3	252	0	0	0	0	0	0	240	240	1	0	0	0
NECTIN3	1695	1695	1695	1	1695	1695	1	1695	1695	1	1695	1683	1
NEUROD6	1011	0	0	0	1011	1011	2	0	0	0	0	0	0
NKX2-4	1008	0	0	0	0	0	0	720	720	1	0	0	0
NPEPPS	2625	2622	2622	1	2622	2622	1	2622	2622	1	2622	2622	1
OPRM1	1230	1230	1125	1	1230	1125	1	0	0	0	1230	1230	1
OTOA	3402	0	0	0	0	0	0	2241	2241	2	0	0	0
PAF1	1563	1560	1560	1	1560	1356	2	1560	1506	4	1560	1293	1
PANX2	2037	0	0	0	0	0	0	2034	2034	1	0	0	0
PCF11	5085	0	0	0	5085	5085	1	0	0	0	0	0	0
PHF23	1035	1035	1035	2	1035	1035	2	0	0	0	0	0	0
PHLDA1	456	456	324	1	456	456	1	456	456	1	456	456	1
PIBF1	2280	0	0	0	0	0	0	2049	2049	1	0	0	0
PIM1	1023	1005	1005	1	1005	1005	1	1005	1005	1	1005	1005	1
PIM3	966	966	966	1	966	963	1	966	966	1	966	963	1
POLR1G	624	0	0	0	0	0	0	603	603	2	0	0	0
POMC	639	0	0	0	411	411	1	0	0	0	0	0	0
PPP1R12C	1761	0	0	0	1599	1599	1	0	0	0	0	0	0
PPP5C	1494	0	0	0	0	0	0	1494	1494	3	0	0	0
PPRC1	4914	0	0	0	0	0	0	3597	3597	2	0	0	0
PRCP	1437	0	0	0	1437	1437	1	0	0	0	0	0	0
PRDM14	1551	0	0	0	0	0	0	1551	1551	1	1551	1122	1
PRPF31	1503	0	0	0	0	0	0	1503	1503	1	0	0	0
PSENEN	303	0	0	0	303	303	1	0	0	0	0	0	0
PSIP1	1719	1317	1317	1	1317	1317	1	1317	1275	1	1317	1317	1
PUF60	1593	0	0	0	1023	1023	2	0	0	0	1023	894	1
RAB30	609	0	0	0	609	609	1	0	0	0	0	0	0
RABAC1	549	465	447	1	465	465	1	465	465	1	465	465	1
RAD9B	1449	0	0	0	0	0	0	1449	1449	1	0	0	0
RAP1B	552	552	552	2	552	552	2	552	552	1	552	552	5
RCBTB1	1611	0	0	0	0	0	0	1611	1611	1	0	0	0
RNH1	1554	0	0	0	0	0	0	1554	1554	1	0	0	0
RPL5	891	0	0	0	0	0	0	888	888	1	0	0	0
RPS9	582	0	0	0	582	582	1	0	0	0	0	0	0
RSRC2	1245	0	0	0	0	0	0	1239	1239	1	0	0	0
SALL4	3318	0	0	0	0	0	0	3318	3318	1	0	0	0
SAMD4B	1905	1878	1740	2	1878	1878	2	1878	1821	2	1878	1848	1
SCRIB	5688	3351	3351	2	3351	3351	10	3351	3351	1	3351	3351	2
SF3B6	375	0	0	0	0	0	0	375	375	3	0	0	0
SFXN1	966	966	729	2	966	729	2	966	966	4	0	0	0
SH2D1B	510	0	0	0	510	510	1	0	0	0	0	0	0
SKP2	1263	1257	1257	1	1257	1257	1	1257	1257	1	1257	1257	1
SLIT1	4614	0	0	0	0	0	0	4293	4293	2	0	0	0
SNAPC2	831	765	765	2	765	753	2	0	0	0	0	0	0
SNRPD2	354	0	0	0	0	0	0	351	351	3	0	0	0
SPRYD7	588	0	0	0	0	0	0	483	483	2	0	0	0
SRRT	2736	2736	2736	1	2736	2736	1	0	0	0	0	0	0
SSU72	582	582	582	2	582	582	2	582	582	3	582	582	2
STYK1	1275	1275	1275	1	1275	1275	1	1275	1275	4	0	0	0
SUPT5H	3240	3240	3240	1	3240	3240	1	3240	3240	3	3240	3240	1
SURF4	807	495	495	1	495	495	1	495	495	1	495	495	1
SUV39H1	1242	1221	1080	3	1221	1185	4	1221	1038	1	1221	1113	1
SYCE3	396	396	396	1	396	396	1	396	396	3	396	393	1
TAF6	2100	2097	2097	1	2097	2097	1	2097	2097	1	0	0	0
TARP	879	0	0	0	879	879	2	0	0	0	0	0	0
TEX30	681	0	0	0	0	0	0	681	681	1	0	0	0
TFPT	759	0	0	0	0	0	0	759	759	1	0	0	0
TJP1	5631	5331	5331	1	5331	5331	1	5331	5331	1	0	0	0
TMEM145	1662	0	0	0	1176	1176	1	0	0	0	0	0	0
TMEM256	405	276	276	1	276	261	1	0	0	0	0	0	0
TMEM52	492	0	0	0	0	0	0	0	0	0	492	492	1
TMEM87A	1701	0	0	0	0	0	0	1695	1695	2	0	0	0
TMPRSS15	3180	0	0	0	0	0	0	3180	3180	5	0	0	0
TNNI3	618	0	0	0	600	600	1	0	0	0	0	0	0
TNNT1	831	0	0	0	780	780	1	0	0	0	0	0	0
TP53I3	1020	0	0	0	0	0	0	1020	1020	3	0	0	0
TPP2	4392	0	0	0	4257	4188	1	4257	4257	1	0	0	0
TRAPPC1	441	0	0	0	0	0	0	351	351	2	0	0	0
TRAT1	543	0	0	0	543	543	1	0	0	0	0	0	0
TRIP13	1296	1275	1275	1	1275	1275	1	1275	1275	1	1275	1275	1
TSR3	873	852	852	1	852	840	1	873	873	2	0	0	0
U2AF2	1398	0	0	0	1398	1017	1	1398	1278	1	0	0	0
UGDH	1482	1476	1476	2	1476	1476	2	1476	1476	2	1476	1473	2
VARS1	3699	0	0	0	3033	3033	1	0	0	0	0	0	0
VEGFA	792	675	675	5	675	675	7	675	675	6	675	675	8
VKORC1	465	258	258	1	0	0	0	0	0	0	0	0	0
VMO1	594	594	594	1	594	594	1	594	594	1	0	0	0
VPS28	663	0	0	0	663	663	1	0	0	0	0	0	0
VPS29	546	0	0	0	0	0	0	543	543	1	0	0	0
VPS41	2562	2562	2562	1	2562	2562	3	0	0	0	0	0	0
VWF	8475	0	0	0	0	0	0	7752	7752	1	0	0	0
XRN2	2847	2847	2847	3	0	0	0	2847	2847	3	0	0	0
YIF1B	903	903	789	1	903	798	1	0	0	0	0	0	0
ZCCHC8	2094	0	0	0	0	0	0	2094	2094	1	0	0	0
ZFTRAF1	1173	0	0	0	0	0	0	1137	1137	1	0	0	0
ZGRF1	6072	6072	6072	3	6072	6072	7	6072	6072	3	6072	6072	2
ZNF106	5592	0	0	0	0	0	0	4446	4446	1	0	0	0
ZNF644	3900	0	0	0	0	0	0	3900	3900	1	0	0	0

### Sheet: Supplementary Table 2
Supplementary Table 2: Descriptive statistics of PacBio HiFi sequencing.
		L. malacca	L. punctulata	L. castaneothorax	L. domestica
Testis	Total sequencing	77.7 Gbp	73.4 Gbp	73.4 Gbp	73.3 Gbp
	Number of reads	4.9 mil	5.7 mil	4.2 mil	7.0 mil
	N50	16.0 kbp	14.6 kbp	17.5 kbp	12.2 kbp
	N90	12.5 kbp	9.0 kbp	13.0 kbp	6.7 kbp
Kidney	Total sequencing	22.3 Gbp	25.9 Gbp	33.1 Gbp	41.6 Gbp
	Number of reads	1.3 mil	1.9 mil	2.0 mil	2.9 mil
	N50	17.7 kbp	15.6 kbp	17.1 kbp	15.9 kbp
	N90	14.0 kbp	9.7 kbp	12.6 kbp	10.0 kbp
